# Large-scale quantitative benchmark reveals accuracy limits of proteomics

**DOI:** 10.64898/2025.12.03.692002

**Authors:** Lukasz Szyrwiel, Justus L. Grossmann, Ludwig R. Sinn, Juri Rappsilber, Vadim Demichev

## Abstract

Quantitative proteomics has become a streamlined method for high-throughput interrogation of biological samples, with a wide range of applications in both basic and clinical research. We present a benchmark data set and methodology for evaluating the accuracy of proteomics in a high-throughput setting. We build upon previous works by incorporating the variation of sample amounts and the background proteome into the experiment design. This approach allows us to comprehensively map the factors that determine the accuracy of proteomic measurements, revealing significant systematic errors missed by previous works. We envision these data to assist in future method optimisation as well as provide a comprehensive benchmark for data analysis software algorithms.
