## Supplementary material for "Large-scale quantitative benchmark reveals accuracy limits of proteomics": Experiment design

### Sheet: Sample preparation
Lab data									Calculations
	Digest [ug], manufacturer data	Solvent A [mg], 0.1% TFA in H2O		Target equivalence ratio for manufacturer-reported amounts					Concetration [ng/mg]
HeLa(1), 88329	60	121.49		K562	HeLa				493.868	HeLa(1)
E.Coli(1), 186003196, cytosolic	100	201.33		1	1.34				496.697	E.Coli(1)
K562(1), V6951	100	198.24							504.439	K562(1)
Yeast(1), V7461	100	200.01							499.975	Yeast(1)
	Take Standard 1 [mg]	Solvent A [mg]
									Concetration [ng/mg]
K562(2)	28.47	416.51	989.98						10.0082	K562(2)
Yeast(2)	9.97	993.37	243.69						3.9973	Yeast(2)
E.Coli(2)	11.57	998.36	176.62						4.84327	E.Coli(2)
HeLa(2)a	17.75	755.32	991.28						4.96849	HeLa(2)a
HeLa(2)b	15.38	769.07	744.73						4.96716	HeLa(2)b
									4.96787	HeLa(2)
	HeLa(1)	HeLa(1)	Solvent A
HeLa(2), pool of HeLa(2)a and HeLa(2)b	17.75	15.38	3260.4
	Standard 2 [mg]								Concetration [ng/mg]
Master Mixes	K562(2)	E.Coli(2)	HeLa(2)						K562(2)	E.Coli(2)	HeLa(2)
H1E	498.95	103.07	0						8.29473	0.829202	0	H1E
H2E	441.98	103.14	134.24						6.51117	0.735302	0.981641	H2E
H3E	394.25	103.56	270.53						5.1354	0.652796	1.74917	H3E
H4E	0	103.57	1334.19						0	0.348888	4.61001	H4E
Master Mix [mg] (that was used)					Standard 2	Solvent A	HeLa (2) [mg]		Concetration [ng/mg]
Master Sample	H1E	H2E	H3E	H4E	Yeast [mg]	[mg]			K562	E.Coli	HeLa	Yeast
H1E-A	99.1				0	1003.48			0.745532	0.0745287	0	0	H1E-A
H1E-B	100.22				10.11	989.52			0.755829	0.0755581	0	0.0367438	H1E-B
H1E-C	98.53				34.62	961.2			0.746818	0.0746573	0	0.126455	H1E-C
H1E-D	99.95				69.92	935.66			0.74992	0.0749674	0	0.252812	H1E-D
H1E-E	100.23				103.28	897.87			0.754854	0.0754607	0	0.37484	H1E-E
H1E-F	98.56				35.2	743.44	222.6		0.743343	0.07431	1.0055	0.127937	H1E-F
H2E-A		112.49			0	986.09			0.666717	0.0752919	0.100516	0	H2E-A
H2E-E		113.46			103.22	888.14			0.668668	0.0755122	0.10081	0.373456	H2E-E
H3E-A			128.51		0	971.81			0.599781	0.0762422	0.204292	0	H3E-A
H3E-E			126.99		102.94	868.58			0.593663	0.0754645	0.202208	0.374582	H3E-E
H4E-C				238.99	34.05	823.87			0	0.0760143	1.00441	0.124083	H4E-C
H4E-E				240.72	103.15	754.36			0	0.0764725	1.01046	0.375442	H4E-E
									"15 ng human" load content [ng], HeLa [ng] corrected by assumed equivalence ratio with K562 from different vendor						"3 ng" load content [ng]
									Sample	K562	E.Coli	HeLa	Yeast		Sample	K562	E.Coli	HeLa	Yeast
									H1E-A	14.9106	1.49057	0	0		H1E-A	2.97435	0.297338	0	0
									H1E-B	15.1166	1.51116	0	0.734876		H1E-B	3.03832	0.303732	0	0.147705
In order to prepare lower loads, we diluted the Master Sample as indicated below									H1E-C	14.9364	1.49315	0	2.52911		H1E-C	2.97411	0.297314	0	0.503594
Target human load [ng]	"3 ng"		"1.5 ng"		"0.75 ng"				H1E-D	14.9984	1.49935	0	5.05624		H1E-D	2.98606	0.298508	0	1.00666
	Master Sample [mg]	Solvent A [mg]	Master Sample [mg]	Solvent A [mg]	Master Sample [mg]	Solvent A [mg]			H1E-E	15.0971	1.50921	0	7.49679		H1E-E	3.01099	0.301	0	1.49518
									H1E-F	14.8669	1.4862	15.0075	2.55874		H1E-F	3.00642	0.300543	3.03485	0.517434
H1E-A	198.96	798.44	100.35	897.5	48.23	951.49			H2E-A	13.3343	1.50584	1.50024	0		H2E-A	2.66892	0.301399	0.300278	0
H1E-B	201.68	801.74	100.63	899.98	50.35	961.77			H2E-E	13.3734	1.51024	1.50463	7.46911		H2E-E	2.69568	0.304422	0.303289	1.50556
H1E-C	199.83	803.74	100.65	893.26	50.07	958.35			H3E-A	11.9956	1.52484	3.04913	0		H3E-A	2.39862	0.304905	0.609698	0
H1E-D	199.94	804.32	100.95	901.66	50.28	953.47			H3E-E	11.8733	1.50929	3.01803	7.49164		H3E-E	2.39124	0.303967	0.607823	1.5088
H1E-E	200.13	803.32	101.95	901.25	50.44	953.36			H4E-C	0	1.52029	14.9912	2.48166		H4E-C	0	0.304802	3.00559	0.497549
H1E-F	202.71	799.7	100.8	892.52	50.25	950.58			H4E-E	0	1.52945	15.0815	7.50883		H4E-E	0	0.306403	3.02137	1.50429
H2E-A	200.39	800.79	101.1	901.18	50.46	951.74
H2E-E	202.71	802.94	100.89	902.92	50.37	957.3			"1.5 ng" load content [ng]						"0.75 ng" load content [ng]
H3E-A	200.39	801.77	100.5	901.78	50.62	954.25			Sample	K562	E.Coli	HeLa	Yeast		Sample	K562	E.Coli	HeLa	Yeast
H3E-E	201.49	798.97	100.69	889.66	50.43	950.1			H1E-A	1.49951	0.149901	0	0		H1E-A	0.719341	0.0719105	0	0
H4E-C	200.37	799.03	100.82	898.15	50.22	955.61			H1E-B	1.52025	0.151976	0	0.0739055		H1E-B	0.752005	0.0751759	0	0.0365579
H4E-E	200.63	800.84	100.68	899.46	50.36	952.89			H1E-C	1.51256	0.151206	0	0.256114		H1E-C	0.741619	0.0741376	0	0.125575
									H1E-D	1.51015	0.150965	0	0.509098		H1E-D	0.751302	0.0751056	0	0.253278
									H1E-E	1.53424	0.153374	0	0.76186		H1E-E	0.758614	0.0758366	0	0.376707
									H1E-F	1.50866	0.150816	1.52293	0.259655		H1E-F	0.746441	0.0746196	0.753499	0.12847
									H2E-A	1.34503	0.151894	0.151329	0		H2E-A	0.671373	0.0758178	0.0755358	0
									H2E-E	1.34412	0.15179	0.151226	0.750698		H2E-E	0.668488	0.075492	0.0752112	0.373355
									H3E-A	1.20282	0.152898	0.30574	0		H3E-A	0.604275	0.0768135	0.153599	0
									H3E-E	1.20717	0.153451	0.306846	0.761683		H3E-E	0.598452	0.0760732	0.152119	0.377603
									H4E-C	0	0.153433	1.51297	0.250459		H4E-C	0	0.0759062	0.748493	0.123907
									H4E-E	0	0.153963	1.5182	0.755884		H4E-E	0	0.0767736	0.757046	0.37692
